# Compositional and interpretable representation of histology using AI foundation models and sparse autoencoders

**DOI:** 10.64898/2026.06.03.725182

**Authors:** Ziyuan Zhao, Zoltan Maliga, Emmanuel C. Ogbonna, Soheil R. Talemi, Shannon Coy, Andréanne Gagné, Kapongo Lumamba, Isaac H. Solomon, Sandro Santagata, Adrie J.C. Steyn, Threnesan Naidoo, Peter K. Sorger

## Abstract

Light microscopy of tissue sections stained with hematoxylin and eosin (H&E) has been the foundation of histopathology for over 150 years and remains essential for diagnosis and research. The development of high-plex spatial profiling approaches able to measure protein and RNA expression at single-cell resolution augments but does not replace H&E imaging, even in research. Computational pathology (CPath) models based on deep learning promise to further increase the value of H&E imaging but interpreting these models in biological terms remains challenging. As a result, they are not widely used in spatial profiling studies. Here we describe a human-in-the-loop computational framework that leverages CPath foundation models (FMs) and sparse autoencoders (SAEs) to decompose FM embeddings and automatically identify diverse, human-interpretable histopathology features in H&E images. When FM-SAE modeling was applied to pulmonary diseases such as tuberculosis and lung cancer, human-machine interaction augmented and accelerated expert interpretation. Moreover, the resulting annotations provide a morphology-aware approach to integrating 2D and 3D mesoscale tissue architectures with molecular spatial profiling.
