## Supplementary Table 3 for "Compositional and interpretable representation of histology using AI foundation models and sparse autoencoders"

### Sheet: Supplementary_Table_2_V2_ZM
Rank	Feature ID	Cluster ID by feature overlap	Final feature group ID
0	26543	1	25
1	17932	1	25
2	49932	1	25
3	35699	1	25
4	40982	1	25
5	55430	1	25
6	4590	1	25
7	50846	1	25
8	51121	1	25
9	19023	1	25
10	2150	1	25
11	14289	1	25
12	656	1	25
13	3734	1	25
14	13195	1	25
15	45053	1	25
16	3096	1	25
17	11844	1	25
18	4307	1	25
19	51411	1	25
20	47140	2	26
21	1503	2	26
22	11453	2	26
23	8372	2	26
24	34230	2	26
25	47675	2	26
26	5723	2	26
27	58147	2	26
28	17771	2	26
29	55362	2	26
30	59855	2	26
31	5664	2	26
32	55301	2	26
33	65059	2	26
34	60975	2	26
35	47692	2	26
36	3178	2	26
37	28966	2	26
38	11435	2	26
39	30275	2	26
40	8892	2	26
41	19263	2	26
42	26216	2	26
43	48540	2	26
44	64806	2	26
45	43980	2	26
46	58066	2	26
47	11057	2	26
48	43935	2	26
49	44995	2	26
50	34153	2	26
51	16029	2	26
52	65149	2	26
53	39313	2	26
54	50604	2	26
55	62404	2	26
56	25526	2	26
57	28014	2	26
58	51176	2	26
59	31149	2	26
60	39246	2	26
61	38547	2	26
62	55840	2	26
63	22471	2	26
64	26772	2	26
65	24759	2	26
66	36580	2	26
67	10971	2	26
68	54487	2	26
69	10204	2	26
70	38280	2	26
71	17630	2	26
72	57286	2	26
73	1692	2	26
74	2314	2	26
75	8764	2	26
76	39952	2	26
77	62111	2	26
78	3034	2	26
79	2725	2	26
80	13752	2	26
81	10199	2	26
82	31094	2	26
83	60213	2	26
84	33642	2	26
85	48641	2	26
86	63478	2	26
87	13180	2	26
88	61637	2	26
89	13500	2	26
90	11566	2	26
91	31562	2	26
92	32366	2	26
93	55586	2	26
94	13679	3	1
95	65162	3	1
96	55473	3	1
97	4107	3	1
98	63030	3	1
99	1894	3	1
100	26416	3	1
101	7815	4	2
102	30703	5	28
103	33712	5	28
104	65396	5	28
105	12130	5	28
106	42273	5	28
107	10715	5	28
108	48655	5	28
109	33743	5	28
110	14982	5	28
111	5344	5	28
112	57439	5	28
113	55155	5	28
114	42503	5	28
115	64854	5	28
116	36490	5	28
117	9600	5	28
118	21729	5	28
119	23546	5	28
120	2900	5	28
121	36586	5	28
122	1777	5	28
123	27614	5	28
124	39844	5	28
125	54482	5	28
126	28395	5	28
127	1721	5	28
128	42462	5	28
129	52443	5	28
130	30273	5	28
131	51914	5	28
132	62596	5	28
133	53353	5	28
134	31523	5	28
135	3746	5	28
136	48478	5	28
137	47069	5	28
138	35474	5	28
139	26704	5	28
140	47108	5	28
141	55367	5	28
142	38804	5	28
143	24449	5	28
144	31353	5	28
145	8509	5	28
146	48610	5	28
147	14350	5	28
148	60510	5	28
149	18385	5	28
150	49038	5	28
151	26180	5	28
152	12943	5	28
153	62805	5	28
154	13417	5	28
155	26326	5	28
156	56101	5	28
157	62075	5	28
158	11322	5	28
159	33786	5	28
160	14496	5	28
161	22796	5	28
162	19899	5	28
163	35719	5	28
164	25940	5	28
165	37648	5	28
166	21219	5	28
167	64274	5	28
168	58849	5	28
169	3478	5	28
170	29380	5	28
171	27742	5	28
172	2730	5	28
173	5111	5	28
174	12379	5	28
175	24101	5	28
176	13163	5	28
177	33568	5	28
178	64685	5	28
179	33841	5	28
180	54395	5	28
181	53652	5	28
182	63428	5	28
183	20899	5	28
184	23228	5	28
185	24470	5	28
186	44767	5	28
187	50910	5	28
188	25046	5	28
189	36887	5	28
190	33890	5	28
191	60282	5	28
192	26079	5	28
193	41894	5	28
194	43876	5	28
195	21333	5	28
196	13585	5	28
197	21713	5	28
198	14842	5	28
199	19142	5	28
200	41094	5	28
201	52456	5	28
202	36713	5	28
203	56548	5	28
204	5044	5	28
205	11330	5	28
206	49286	5	28
207	53928	5	28
208	49272	5	28
209	17173	5	28
210	17531	5	28
211	49809	5	28
212	29422	5	28
213	61283	5	28
214	7663	5	28
215	2441	5	28
216	54286	5	28
217	47888	5	28
218	29933	5	28
219	16786	5	28
220	29012	5	28
221	29201	5	28
222	18549	5	28
223	53744	5	28
224	30522	5	28
225	34133	5	28
226	1883	5	28
227	32759	5	28
228	29644	6	28
229	35306	6	28
230	57047	6	28
231	14162	6	28
232	17714	6	28
233	891	6	28
234	1599	6	28
235	14795	6	28
236	16322	6	28
237	25798	6	28
238	22909	7	28
239	37697	7	28
240	39828	7	28
241	7821	7	28
242	39920	7	28
243	11225	8	28
244	62024	8	28
245	63831	8	28
246	52605	8	28
247	204	8	28
248	1562	8	28
249	22293	8	28
250	26570	8	28
251	35982	8	28
252	64389	8	28
253	36265	8	28
254	40263	8	28
255	39908	8	28
256	1917	8	28
257	7575	8	28
258	59447	8	28
259	21624	8	28
260	52360	8	28
261	976	8	28
262	18023	8	28
263	47219	8	28
264	43311	9	27
265	41985	9	27
266	65169	9	27
267	6261	10	3
268	18376	10	3
269	10512	11	4
270	41683	11	4
271	9427	12	5
272	57556	12	5
273	12281	12	27
274	30169	12	6
275	33298	12	6
276	959	13	7
277	5840	13	7
278	47380	14	8
279	7229	15	9
280	10521	15	10
281	27588	15	10
282	13494	15	10
283	53820	15	10
284	7492	15	10
285	21149	15	10
286	15693	15	11
287	4553	15	11
288	13584	15	11
289	52626	15	11
290	40650	15	11
291	45028	15	11
292	21166	15	11
293	38623	15	11
294	53484	15	11
295	47144	15	11
296	8670	15	11
297	61189	15	11
298	15172	15	11
299	63530	15	11
300	8635	15	11
301	26824	15	11
302	1342	15	12
303	41726	15	12
304	31061	15	12
305	43787	15	12
306	24633	15	13
307	11854	15	14
308	43730	15	14
309	282	15	14
310	37298	15	14
311	14720	16	15
312	27188	17	16
313	38515	17	16
314	59985	17	16
315	28963	18	17
316	3913	19	18
317	7956	19	18
318	28301	20	19
319	58371	20	19
320	35768	20	19
321	60268	20	19
322	46406	20	19
323	56666	20	20
324	62838	20	20
325	54834	20	20
326	55450	20	20
327	7803	20	20
328	28184	20	20
329	43675	20	20
330	62542	21	29
331	63491	22	29
332	18553	22	29
333	31202	22	29
334	55889	22	29
335	46327	23	21
336	61987	23	21
337	5196	23	21
338	56436	23	21
339	3207	23	22
340	55011	23	22
341	7576	23	22
342	3434	23	22
343	35504	23	22
344	11571	24	23
345	20650	24	23
346	46132	24	23
347	49295	24	23
348	62974	24	23
349	646	24	23
350	15868	24	23
351	4359	25	24
352	27677	25	24
353	38744	25	24
354	52786	25	24
355	25041	25	24
356	41011	25	24
357	41976	25	24
358	3430	25	24
359	19598	25	24
360	38943	25	24
